# Sequential breakdown of the complex *Cf-9* leaf mould resistance locus in tomato by *Fulvia fulva*

**DOI:** 10.1101/2023.08.27.554972

**Authors:** Silvia de la Rosa, Christiaan R. Schol, Ángeles Ramos Peregrina, David J. Winter, Anne M. Hilgers, Kazuya Maeda, Yuichiro Iida, Mariana Tarallo, Ruifang Jia, Henriek G. Beenen, Mercedes Rocafort, Pierre J.G.M. de Wit, Joanna K. Bowen, Rosie E. Bradshaw, Matthieu H.A.J. Joosten, Yuling Bai, Carl H. Mesarich

**Affiliations:** Laboratory of Molecular Plant Pathology, School of Agriculture and Environment, Massey University, Palmerston North, New Zealand; Plant Breeding, Wageningen University & Research, Wageningen, The Netherlands; Laboratory of Phytopathology, Wageningen University & Research, Wageningen, The Netherlands; Bioinformatics Group, School of Natural Sciences, Massey University, Palmerston North, New Zealand; Laboratory of Plant Pathology, Faculty of Agriculture, Setsunan University, Hirakata, Osaka, Japan; Laboratory of Molecular Plant Pathology, School of Natural Sciences, Massey University, Palmerston North, New Zealand; The New Zealand Institute for Plant and Food Research Limited, Mount Albert Research Centre, Auckland, New Zealand; Bioprotection Aotearoa, Massey University, Palmerston North, New Zealand

**Keywords:** *Avr9* and *Avr9B* avirulence effector genes, *Cf-9C* and *Cf-9B* resistance genes, *Cf-9* locus, sequential resistance breakdown, tomato leaf mould disease, fungus, *Fulvia fulva* (*Cladosporium fulvum*), *Solanum lycopersicum*

## Abstract

- Leaf mould, caused by *Fulvia fulva*, is a devastating disease of tomato plants. In many commercial tomato cultivars, resistance to this disease is governed by the *Cf-9* locus, which comprises five paralogous genes (*Cf-9A–9E*) that encode receptor-like proteins. Two of these proteins contribute to resistance: Cf-9C recognizes the previously identified *F. fulva* effector Avr9 and provides resistance during all plant growth stages, while Cf-9B recognises the yet-unidentified *F. fulva* effector Avr9B and provides mature plant resistance only. In recent years, *F. fulva* strains have emerged that have overcome the *Cf-9* locus, with *Cf-9C* circumvented through *Avr9* deletion. To understand how *Cf-9B* is circumvented, we set out to identify *Avr9B*.
- Comparative genomics, *in planta* transient expression assays and gene complementation experiments were used to identify *Avr9B*, while gene sequencing was used to assess *Avr9B* allelic variation across a worldwide strain collection.
- A strict correlation between *Avr9* deletion and resistance-breaking mutations in *Avr9B* was observed in strains recently collected from *Cf-9* cultivars, whereas *Avr9* deletion but no mutations in *Avr9B* were observed in older strains.
- This research showcases how *F. fulva* has evolved to sequentially break down the two functional resistance genes of the complex *Cf-9* locus and highlights that this locus now has limited value for controlling leaf mould disease in worldwide commercial tomato production.
