## Supplementary material for "Sequential breakdown of the complex *Cf-9* leaf mould resistance locus in tomato by *Fulvia fulva*": Table S3

### Sheet: Table S3
Table S3. Fulvia fulvia strain data for Avr9 and Avr9B allelic variation and mating type genes.
F. fulva strain	Race 9?	Mating type	Year isolated	Country	Locality/Prefecture	Host resistance	Avr9 gene	Avr9 protein	Avr9B gene	Avr9B protein	Remark
2	Non-race 9	Mat1-2	1979	The Netherlands	ND	ND	WT	WT	WT	WT
4	Non-race 9	Mat1-1	1971	The Netherlands	ND	ND	WT	WT	WT	WT
0WU	Non-race 9	Mat1-2	1997	The Netherlands	ND	ND	WT	WT	WT	WT	Based on genome sequence (de Wit et al., 2022)
2 4	Non-race 9	Mat1-1	1971	The Netherlands	ND	ND	WT	WT	WT	WT
2 4 11	Non-race 9	Mat1-1	<1990	Poland	ND	ND	WT	WT	WT	WT
2 4 5	Non-race 9	Mat1-1	1977	The Netherlands	ND	ND	WT	WT	WT	WT
2 4 5 11	Non-race 9	Mat1-2	<1990	The Netherlands	ND	ND	WT	WT	WT	WT
2 4 5 7	Non-race 9	Mat1-1	<1990	The Netherlands	ND	ND	WT	WT	WT	WT
2 4 5 9	Non-race 9	Mat1-1	1980	The Netherlands	ND	ND	WT	WT	WT	WT
2 4 5 9 11 IPO	Non-race 9	Mat1-2	<1990	The Netherlands	ND	ND	WT	WT	WT	WT
2 4 8 11	Non-race 9	Mat1-1	<1990	The Netherlands	ND	ND	WT	WT	WT	WT
2 4 9 11	Race 9	Mat1-1	<1990	Poland	ND	ND	Gene deletion	No protein	WT	WT
2 5 9	Race 9	Mat1-1	1987	France	ND	ND	Gene deletion	No protein	WT	WT
2.4.9	Race 9	Mat1-2	2018	Japan	ND	ND	Gene deletion	No protein	WT	WT
337	Race 9	Mat1-1	2007	Japan	Gunma	ND	Gene deletion	No protein	c.291G>C	p.(Trp97Cys)
341	Race 9	Mat1-1	2007	Japan	Gunma	ND	Gene deletion	No protein	c.291G>C	p.(Trp97Cys)
343	Race 9	Mat1-1	2007	Japan	Gunma	ND	Gene deletion	No protein	c.291G>C	p.(Trp97Cys)
4 (2)	Non-race 9	Mat1-1	<1990	The Netherlands	ND	ND	WT	WT	WT	WT
5 Marmeisse	Non-race 9	Mat1-2	1979	France	ND	ND	WT	WT	WT	WT
5 Marmeisse ∆Avr9	Race 9	Mat1-2	1979	France	ND	ND	Gene deletion	No protein	WT	WT
A1	Race 9	Mat1-1	2008	Japan	Chiba	Cf-9	Gene deletion	No protein	c.291G>C	p.(Trp97Cys)
A3	Race 9	Mat1-1	2008	Japan	Chiba	Cf-9	Gene deletion	No protein	c.291G>C	p.(Trp97Cys)
Alenya B	Non-race 9	Mat1-1	1979	France	ND	ND	WT	WT	WT	WT
AP26	Non-race 9	Mat1-1	2007	Japan	Akita	No Ff	c.-103A>G, c.23T>C, c.*47A>C	WT	WT	WT
Brest Rianto 85	Race 9	Mat1-1	1986	France	ND	ND	Gene deletion	No protein	WT	WT
C1	Race 9	Mat1-1	2008	Japan	Chiba	No Ff	Gene deletion	No protein	c.291G>C	p.(Trp97Cys)
C2	Race 9	Mat1-1	2008	Japan	Chiba	No Ff	Gene deletion	No protein	c.291G>C	p.(Trp97Cys)
C3	Non-race 9	Mat1-2	2008	Japan	Chiba	No Ff	WT	WT	WT	WT
cf229	Non-race 9	Mat1-1	1998	Japan	Tochigi	ND	WT	WT	WT	WT
CF248	Non-race 9	Mat1-2	2008	Japan	Wakayama	No Ff	c.-103A>G, c.23T>C, c.*47A>C	WT	WT	WT
CF256	Non-race 9	Mat1-2	2008	Japan	Osaka	No Ff	WT	WT	WT	WT
CF258	Non-race 9	ND	2008	Japan	Osaka	ND	WT	WT	WT	WT
CF262	Non-race 9	Mat1-2	2008	Japan	Saga	No Ff	WT	WT	WT	WT
CF265	Non-race 9	Mat1-2	2008	Japan	Hyogo	No Ff	WT	WT	WT	WT
CF295	Non-race 9	Mat1-2	2008	Japan	Shizuoka	No Ff	WT	WT	WT	WT
CF298	Non-race 9	Mat1-2	2008	Japan	Fukuoka	No Ff	WT	WT	WT	WT
CF300	Non-race 9	Mat1-2	2008	Japan	Fukuoka	No Ff	WT	WT	WT	WT
CF301	Non-race 9	Mat1-1	2008	Japan	Okayama	No Ff	c.-103A>G, c.23T>C, c.*47A>C	WT	WT	WT
CF312	Race 9	Mat1-1	2008	Japan	Gunma	Cf-9	Gene deletion	No protein	c.291G>C	p.(Trp97Cys)
CF313	Non-race 9	Mat1-2	2008	Japan	Gunma	ND	WT	WT	WT	WT
CF314	Non-race 9	Mat1-2	2008	Japan	Gunma	ND	WT	WT	WT	WT
CF315	Non-race 9	Mat1-2	2008	Japan	Gunma	No Ff	WT	WT	WT	WT
CF317	Non-race 9	Mat1-1	2008	Japan	Gunma	No Ff	WT	WT	WT	WT
CF318	Race 9	Mat1-1	2008	Japan	Gunma	ND	Gene deletion	No protein	c.291G>C	p.(Trp97Cys)
CF319	Non-race 9	Mat1-2	2008	Japan	Gunma	No Ff	WT	WT	WT	WT
CF320	Non-race 9	Mat1-1	2008	Japan	Gunma	No Ff	c.-103A>G, c.23T>C, c.*47A>C	WT	WT	WT
CF322	Race 9	Mat1-1	2008	Japan	Gunma	Cf-9	Gene deletion	No protein	c.249T>A	p.(Cys83*)
CF324	Race 9	Mat1-1	2008	Japan	Gunma	Cf-9	Gene deletion	No protein	c.249T>A	p.(Cys83*)
CF328	Non-race 9	Mat1-2	2008	Japan	Tokushima	No Ff	WT	WT	WT	WT
CF335	Non-race 9	Mat1-2	2008	Japan	Toyama	Cf-4	WT	WT	WT	WT
Chi2	Race 9	Mat1-1	2007	Japan	Chiba	ND	Gene deletion	No protein	c.291G>C	p.(Trp97Cys)
ET210002	Race 9	Mat1-2	2021	France	Meilhan sur Garonne	Ff:A-E	Gene deletion	No protein	c.189del	p.(Gly64Valfs*70)
ET210061	Non-race 9	Mat1-2	2021	France	Saint-Martin-de-Crau	No Ff	WT	WT	WT	WT
ET210063	Non-race 9	Mat1-1	2021	France	Saint-Remy-de-Provence	No Ff	WT	WT	WT	WT
ET210065	Non-race 9	ND	2021	France	Pertuis	No Ff	WT	WT	WT	WT
ET210068	Non-race 9	Mat1-2	2021	France	Mallemort	No Ff	WT	WT	WT	WT
ET210071	Non-race 9	Mat1-1	2021	France	Saint-Remy-de-Provence	No Ff	WT	WT	WT	WT
ET210074	Non-race 9	Mat1-1	2021	France	Chateaurenard	Ff:A-E	WT	WT	WT	WT
ET210083	Race 9	Mat1-2	2021	France	Meilhan sur Garonne	Ff:A-E	Gene deletion	No protein	c.189del	p.(Gly64Valfs*70)
ET210085	Race 9	Mat1-2	2021	France	Montfavet	Ff:A-E	Gene deletion	No protein	c.383_400del	p.(Ala128_Val134delinsVal)
Ff11-A	Race 9	Mat1-2	2017	France	Plougrescant	Ff:A-E	Gene deletion	No protein	c.4C>T	p.(Arg2*)
Ff11-B	Non-race 9	Mat1-2	2017	France	Plougrescant	No Ff	WT	WT	WT	WT
Ff11-H	Race 9	Mat1-1	2017	France	Plouescat	Ff:A-E	Gene deletion	No protein	c.321C>A	p.(Cys107*)
Ff11-J	Race 9	Mat1-1	2017	France	Cléder	Ff:A-E	Gene deletion	No protein	c.321C>A	p.(Cys107*)
Ff11-Q	Race 9	Mat1-1	2017	France	Plouénan	Ff:A-E	Gene deletion	No protein	c.321C>A	p.(Cys107*)
Ff13-A	Race 9	Mat1-1	2018	France	Guipavas	Ff:A-E	Gene deletion	No protein	c.321C>A	p.(Cys107*)
Ff13-B	Race 9	Mat1-1	2018	France	Cléder	Ff:A-E	Gene deletion	No protein	c.321C>A	p.(Cys107*)
Ff13-I	Race 9	Mat1-1	2018	France	Plougastel-Daoulas	Ff:A-E	Gene deletion	No protein	c.321C>A	p.(Cys107*)
Ff14-B	Race 9	Mat1-1	2019	France	Plourivo	Ff:A-E	Gene deletion	No protein	c.321C>A	p.(Cys107*)
Ff15-G	Race 9	Mat1-2	2019	France	Plougrescant	Ff:A-E	Gene deletion	No protein	c.4C>T	p.(Arg2*)
Ff15-H	Race 9	Mat1-1	2019	France	Paimpol	Ff:A-E	Gene deletion	No protein	c.321C>A	p.(Cys107*)
Ff15-I	Non-race 9	Mat1-2	2019	France	Paimpol	No Ff	WT	WT	WT	WT
Ff15-M	Race 9	Mat1-1	2019	France	Bourg-Blanc	Ff:A-E	Gene deletion	No protein	c.321C>A	p.(Cys107*)
Ff16-A	Race 9	Mat1-1	2020	France	Pleumeur-Gautier	Ff:A-E	Gene deletion	No protein	c.321C>A	p.(Cys107*)
Ff16-H	Race 9	Mat1-1	2020	France	France	Ff:A-E	Gene deletion	No protein	c.383_400del	p.(Ala128_Val134delinsVal)
Ff17-B	Race 9	Mat1-1	2021	France	Plougastel-Daoulas	Ff:A-E	Gene deletion	No protein	c.383_400del	p.(Ala128_Val134delinsVal)
Ff17-D	Non-race 9	Mat1-2	2021	France	Paimpol	No Ff	WT	WT	WT	WT
Ff17-F	Race 9	Mat1-1	2021	France	Pleumeur-Gautier	Ff:A-E	Gene deletion	No protein	c.383_400del	p.(Ala128_Val134delinsVal)
Galtieres Furon 90	Non-race 9	Mat1-2	<1990	France	ND	ND	WT	WT	WT	WT
GF1061	Race 9	Mat1-2	2009	Japan	Gifu	ND	Gene deletion	No protein	c.4C>T	p.(Arg2*)
GF1062	Race 9	Mat1-2	2009	Japan	Gifu	ND	Gene deletion	No protein	c.4C>T	p.(Arg2*)
GF1063	Race 9	Mat1-1	2009	Japan	Gifu	ND	Gene deletion	No protein	c.164C>A	p.(Ser55*)
GF1546	Race 9	Mat1-2	ND	Japan	Gifu	ND	Gene deletion	No protein	c.4C>T	p.(Arg2*)
GF1549	Race 9	Mat1-2	ND	Japan	Gifu	ND	Gene deletion	No protein	c.4C>T	p.(Arg2*)
GF1550	Race 9	Mat1-2	ND	Japan	Gifu	ND	Gene deletion	No protein	c.4C>T	p.(Arg2*)
GF1552	Race 9	Mat1-2	ND	Japan	Gifu	ND	Gene deletion	No protein	c.4C>T	p.(Arg2*)
GF1553	Race 9	Mat1-2	ND	Japan	Gifu	ND	Gene deletion	No protein	c.4C>T	p.(Arg2*)
GF922	Non-race 9	Mat1-2	2007	Japan	Gifu	No Ff	WT	WT	WT	WT
GF926	Non-race 9	Mat1-2	2007	Japan	Gifu	No Ff	WT	WT	WT	WT
GF928	Non-race 9	Mat1-2	2007	Japan	Gifu	No Ff	WT	WT	WT	WT
GF929	Non-race 9	Mat1-2	2007	Japan	Gifu	No Ff	WT	WT	WT	WT
GF931	Non-race 9	Mat1-2	2007	Japan	Gifu	No Ff	WT	WT	WT	WT
GF932	Non-race 9	Mat1-2	2007	Japan	Gifu	No Ff	WT	WT	WT	WT
GF936	Non-race 9	Mat1-1	2007	Japan	Gifu	No Ff	WT	WT	WT	WT
GF937	Non-race 9	Mat1-2	2007	Japan	Gifu	No Ff	WT	WT	WT	WT
GF939	Non-race 9	Mat1-2	2007	Japan	Gifu	No Ff	WT	WT	WT	WT
GF940	Non-race 9	Mat1-1	2007	Japan	Gifu	No Ff	WT	WT	WT	WT
GF941	Non-race 9	Mat1-2	2007	Japan	Gifu	No Ff	WT	WT	WT	WT
GF942	Non-race 9	Mat1-1	2007	Japan	Gifu	No Ff	c.-103A>G, c.23T>C, c.*47A>C	WT	WT	WT
H-28	Race 9	Mat1-2	2008	Japan	Iwate	Cf-9	Gene deletion	No protein	c.4C>T	p.(Arg2*)
H-29	Race 9	Mat1-2	2008	Japan	Iwate	Cf-9	Gene deletion	No protein	c.4C>T	p.(Arg2*)
H-41	Race 9	Mat1-2	2008	Japan	Iwate	Cf-9	Gene deletion	No protein	c.4C>T	p.(Arg2*)
H-7	Race 9	Mat1-2	2008	Japan	Iwate	Cf-9	Gene deletion	No protein	c.4C>T	p.(Arg2*)
H-9	Race 9	Mat1-2	2008	Japan	Iwate	Cf-9	Gene deletion	No protein	c.4C>T	p.(Arg2*)
ICMP 7320 (NZb)	Race 9	Mat1-1	1981	New Zealand	ND	ND	Gene deletion	No protein	WT	WT
IPO 2 4 5 9 (30787)	Race 9	Mat1-2	1981	The Netherlands	ND	ND	Gene deletion	No protein	WT	WT
IPO 2 4 5 9 (50381)	Non-race 9	Mat1-1	1987	The Netherlands	ND	ND	WT	WT	WT	WT
IPO 2 4 5 9 (60787)	Race 9	Mat1-2	1987	The Netherlands	ND	ND	Gene deletion	No protein	WT	WT
IPO 2 4 8 9 11 Polen	Race 9	Mat1-1	1987	Poland	ND	ND	Gene deletion	No protein	WT	WT
IPO 2679	Race 9	Mat1-2	1980s	New Zealand	ND	ND	Gene deletion	No protein	Gene deletion	No protein	Based on genome sequence (this study)
IPO 5 (116)	Non-race 9	Mat1-2	<1990	The Netherlands	ND	ND	WT	WT	WT	WT
IPO 80379	Non-race 9	Mat1-1	<1990	The Netherlands	ND	ND	WT	WT	WT	WT
it1	Non-race 9	Mat1-1	2005	Japan	Hokkaido	No Ff	c.-103A>G, c.23T>C, c.*47A>C	WT	WT	WT
Kaminokawa	Non-race 9	Mat1-1	2016	Japan	Tochigi	ND	c.-103A>G, c.23T>C, c.*47A>C	WT	c.291G>C	p.(Trp97Cys)
KO-1	Non-race 9	Mat1-2	2008	Japan	Tottori	Cf-4	WT	WT	WT	WT
KO-2	Non-race 9	Mat1-2	2008	Japan	Tottori	Cf-4	WT	WT	WT	WT
KO-3	Non-race 9	Mat1-2	2008	Japan	Tottori	Cf-4	WT	WT	WT	WT
KO-4	Non-race 9	Mat1-2	2008	Japan	Tottori	Cf-4	WT	WT	WT	WT
KO-5	Non-race 9	Mat1-2	2008	Japan	Tottori	Cf-4	WT	WT	WT	WT
La Maxe 2	Non-race 9	Mat1-1	1978	France	ND	ND	WT	WT	WT	WT
MC8	Non-race 9	Mat1-2	2008	Japan	Miyazaki	No Ff	WT	WT	WT	WT
MN1 (CF310)	Non-race 9	Mat1-1	2008	Japan	Miyazaki	No Ff	c.-103A>G, c.23T>C, c.*47A>C	WT	WT	WT
MUCL 724	Non-race 9	Mat1-1	1959	Belgium	ND	ND	WT	WT	WT	WT
Nango1	Race 9	Mat1-1	2007	Japan	Fukushima	ND	Gene deletion	No protein	c.291G>C	p.(Trp97Cys)
Nantes 89	Non-race 9	Mat1-1	1989	France	ND	ND	WT	WT	WT	WT
NZ	Race 9	Mat1-1	<1990	New Zealand	ND	ND	Gene deletion	No protein	WT	WT
NZ-C1	Race 9	ND	2022	New Zealand	ND	No Ff	Gene deletion	No protein	Gene deletion	No protein
NZ-M6	Race 9	ND	2022	New Zealand	ND	Ff:A-E	Gene deletion	No protein	Gene deletion	No protein
NZ-P1	Race 9	ND	2022	New Zealand	ND	Ff:A-E	Gene deletion	No protein	Gene deletion	No protein
Ohtawara1	Race 9	Mat1-1	2016	Japan	Tochigi	ND	Gene deletion	No protein	c.291G>C	p.(Trp97Cys)
P1	Race 9	Mat1-1	2008	Japan	Chiba	Cf-9	Gene deletion	No protein	c.291G>C	p.(Trp97Cys)
P10	Non-race 9	Mat1-1	>2005	ND	ND	ND	WT	WT	WT	WT
P11	Non-race 9	Mat1-1	>2005	ND	ND	ND	WT	WT	WT	WT
P13	Non-race 9	Mat1-2	2014	ND	ND	ND	WT	WT	WT	WT
P14	Non-race 9	Mat1-2	2014	ND	ND	ND	WT	WT	WT	WT
P15	Non-race 9	Mat1-1	2014	ND	ND	ND	WT	WT	WT	WT
P18	Race 9	Mat1-1	2012	Germany	ND	ND	Gene deletion	No protein	c.321C>A	p.(Cys107*)
P2	Race 9	Mat1-1	2008	Japan	Chiba	Cf-9	Gene deletion	No protein	c.291G>C	p.(Trp97Cys)
P2	Non-race 9	Mat1-1	2013	The Netherlands	ND	ND	WT	WT	WT	WT
P20	Race 9	Mat1-2	2013	The Netherlands	ND	ND	Gene deletion	No protein	c.4C>T	p.(Arg2*)
P25	Race 9	Mat1-2	>2005	China	ND	ND	Gene deletion	No protein	c.4C>T	p.(Arg2*)
P26	Race 9	Mat1-1	2012	Germany	ND	ND	Gene deletion	No protein	c.321C>A	p.(Cys107*)
P27	Race 9	Mat1-2	2013	Tanzania	ND	ND	Gene deletion	No protein	c.4C>T	p.(Arg2*)
P3	Non-race 9	Mat1-1	2013	Germany	ND	ND	WT	WT	WT	WT
P30	Race 9	Mat1-1	>2005	Japan	ND	ND	Gene deletion	No protein	c.291G>C	p.(Trp97Cys)
P31	Race 9	Mat1-1	>2005	Japan	ND	ND	Gene deletion	No protein	c.291G>C	p.(Trp97Cys)
P32	Non-race 9	Mat1-2	2014	China	ND	ND	c.-103A>G, c.23T>C, c.*47A>C	WT	WT	WT
P33	Non-race 9	Mat1-2	2014	China	ND	ND	c.-103A>G, c.23T>C, c.*47A>C	WT	WT	WT
P34	Race 9	Mat1-2	2014	China	ND	ND	Gene deletion	No protein	c.164C>A	p.(Ser55*)
P35	Race 9	Mat1-2	2014	China	ND	ND	Gene deletion	No protein	c.164C>A	p.(Ser55*)
P36	Race 9	Mat1-2	2014	China	ND	ND	Gene deletion	No protein	c.164C>A	p.(Ser55*)
P4	Non-race 9	Mat1-2	2013	ND	ND	ND	WT	WT	WT	WT
P8	Non-race 9	Mat1-1	>2005	ND	ND	ND	WT	WT	WT	WT
P9	Non-race 9	Mat1-1	>2005	ND	ND	ND	WT	WT	WT	WT
Pf2079	Race 9	Mat1-2	ND	Japan	Gifu	ND	Gene deletion	No protein	c.4C>T	p.(Arg2*)
Pf667	Non-race 9	Mat1-1	2010	Japan	Gifu	ND	c.-103A>G, c.23T>C, c.*47A>C	WT	WT	WT
Pf668	Non-race 9	Mat1-1	2010	Japan	Gifu	ND	c.-103A>G, c.23T>C, c.*47A>C	WT	WT	WT
Pf669	Non-race 9	Mat1-2	2010	Japan	Gifu	ND	WT	WT	WT	WT
Pf671	Non-race 9	Mat1-2	2010	Japan	Gifu	ND	WT	WT	WT	WT
Pf674	Non-race 9	Mat1-2	2010	Japan	Gifu	ND	WT	WT	WT	WT
Pf676	Non-race 9	Mat1-2	2010	Japan	Gifu	ND	WT	WT	WT	WT
Pf697	Non-race 9	Mat1-2	2010	Japan	Gifu	No Ff	WT	WT	WT	WT
Pf698	Non-race 9	Mat1-1	2010	Japan	Gifu	No Ff	WT	WT	WT	WT
Pf701	Non-race 9	Mat1-2	2010	Japan	Gifu	No Ff	WT	WT	WT	WT
Pf702	Non-race 9	Mat1-1	2010	Japan	Gifu	No Ff	WT	WT	WT	WT
Pf730	Race 9	Mat1-2	2010	Japan	Gifu	Cf-9	Gene deletion	No protein	c.4C>T	p.(Arg2*)
Pf731	Race 9	Mat1-1	2010	Japan	Gifu	Cf-9	Gene deletion	No protein	c.164C>A	p.(Ser55*)
Pf732	Race 9	Mat1-1	2010	Japan	Gifu	Cf-9	Gene deletion	No protein	c.164C>A	p.(Ser55*)
Pf733	Race 9	Mat1-1	2010	Japan	Gifu	Cf-9	Gene deletion	No protein	c.164C>A	p.(Ser55*)
Pf738	Race 9	Mat1-1	2010	Japan	Gifu	Cf-9	Gene deletion	No protein	c.164C>A	p.(Ser55*)
Pf739	Race 9	Mat1-1	2010	Japan	Gifu	Cf-9	Gene deletion	No protein	c.164C>A	p.(Ser55*)
Pf740	Race 9	Mat1-1	2010	Japan	Gifu	Cf-9	Gene deletion	No protein	c.164C>A	p.(Ser55*)
Pf741	Race 9	Mat1-1	2010	Japan	Gifu	Cf-9	Gene deletion	No protein	c.164C>A	p.(Ser55*)
Pf743	Race 9	Mat1-1	2010	Japan	Gifu	Cf-9	Gene deletion	No protein	c.164C>A	p.(Ser55*)
Pf778	Race 9	Mat1-2	2010	Japan	Gifu	Cf-9	Gene deletion	No protein	c.4C>T	p.(Arg2*)
Pf780	Race 9	Mat1-2	2010	Japan	Gifu	Cf-9	Gene deletion	No protein	c.164C>A	p.(Ser55*)
Pf782	Race 9	Mat1-2	2010	Japan	Gifu	Cf-9	Gene deletion	No protein	c.164C>A	p.(Ser55*)
Pf784	Race 9	Mat1-2	2010	Japan	Gifu	Cf-9	Gene deletion	No protein	c.4C>T	p.(Arg2*)
Pf835	Race 9	Mat1-2	2010	Japan	Gifu	Cf-9	Gene deletion	No protein	c.4C>T	p.(Arg2*)
Pf853	Race 9	Mat1-2	2010	Japan	Gifu	Cf-9	Gene deletion	No protein	c.4C>T	p.(Arg2*)
Pf862	Race 9	Mat1-2	2010	Japan	Gifu	Cf-9	Gene deletion	No protein	c.4C>T	p.(Arg2*)
Pf870	Race 9	Mat1-2	2010	Japan	Gifu	Cf-9	Gene deletion	No protein	c.4C>T	p.(Arg2*)
Pf896	Race 9	Mat1-2	2010	Japan	Gifu	Cf-9	Gene deletion	No protein	c.4C>T	p.(Arg2*)
Pons 89	Non-race 9	Mat1-1	1989	The Netherlands	ND	ND	WT	WT	WT	WT
Race 1	Race 9	ND	<1990	The Netherlands	ND	ND	Gene deletion	No protein	c.291G>C	p.(Trp97Cys)
Race 5 (5 Kim/IPO 1979)	Non-race 9	Mat1-2	1979	France	ND	ND	WT	WT	WT	WT	Based on genome sequence (Zaccaron et al., 2022)
sy2	Non-race 9	Mat1-1	2005	Japan	Hokkaido	No Ff	c.-103A>G, c.23T>C, c.*47A>C	WT	WT	WT
T1	Non-race 9	Mat1-1	2008	Japan	Miyazaki	No Ff	c.-103A>G, c.23T>C, c.*47A>C	WT	WT	WT
Tochigi1	Race 9	Mat1-1	2016	Japan	Tochigi	ND	Gene deletion	No protein	c.370_371ins[CP090172.1:g.1915484_1915772]	p.(Val123_Pro124ins*63)
Utsunomiya1	Race 9	Mat1-1	2016	Japan	Tochigi	Cf-9	Gene deletion	No protein	c.164C>A	p.(Ser55*)
Text in BOLD is based on data from Stergiopoulos et al. (2007a) or Stergiopoulos et al. (2007b).
ND, not determined.
The description of each mutation is based on the nomenclature set forth by the human genome variation society (HGVS) (http://varnomen.hgvs.org/).
CP090172.1:g.1915484_1915772 represents the original location of the miniature inverted-repeat transposable element (MITE) found on chromosome 10 of the F. fulva strain Race 5 genome (Zaccaron et al., 2022).
del, deletion; del-ins, deletion-insertion; fs, frameshift; ins, insertion.
